# Oligonucleotide Library Assisted Sequence Mining Reveals Promoter Sequences With Distinct Temporal Expression Dynamics For Applications In *Curvibacter* sp. AEP1-3

**DOI:** 10.1101/2024.03.24.586450

**Authors:** Maurice Mager, Lukas Becker, Nina Schulten, Sebastian Fraune, Ilka M. Axmann

**Author notes:** contributed equally (Maurice Mager, Lukas Becker).

## Abstract

The *ß-proteobacterial* species *Curvibacter* sp. AEP1-3 is a model organism for the study of symbiotic interactions as it is the most abundant bacterial colonizer of the basal metazoan *Hydra vulgaris*. Yet, genetic tools for *Curvibacter* are still in an infancy: few promoters have been characterized for *Curvibacter*. Here we employ an oligonucleotide based strategy to find potential expression systems derived from the genome of *Curvibacter*. Potential promoters were systematically mined from the genome in silico. The sequences were cloned as a mixed library into a mCherry reporter gene expression vector and single positive candidates were selected through Flow Cytometry based sorting to be further analyzed through bulk measurements. From 500 candidate sequences, 25 were identified as active promoters of varying expression strength levels. Bulk measurements revealed unique activity profiles for these sequences across growth phases. The expression levels of these promoters ranged over two orders of magnitudes and showed distinct temporal expression dynamics over the growth phases: while 3 sequences showed higher expression levels in the exponential phase than in the stationary phase, we found 12 sequences saturating expression during stationary phase and 10 that showed little discrimination between growth phases. From our library, promoters the genes encoding for DnaK, RpsL and an AHL synthase stood out as the most interesting candidates as their expression profiles fit a variety of applications. Examining the expression levels of successful candidates in relation to RNAseq read counts revealed only weak correlation between the two datasets. This underscores the importance of employing comprehensive high-throughput strategies when establishing expression systems for newly introduced model organisms.
