## Supplement for "Oligonucleotide Library Assisted Sequence Mining Reveals Promoter Sequences With Distinct Temporal Expression Dynamics For Applications In *Curvibacter* sp. AEP1-3": Supplementary table 2.xlsx

### Sheet: duplicate free list
strain ID	sorted gate logic	AEP number	automated annotation
CPL0001	HG LR	AEP_RS09965	flgM
CPL0002	HG LR	AEP_RS14945	hypothetical protein
CPL0003	HG LR	AEP_RS06545	hypothetical protein
CPL0004	HG LR	AEP_RS13605	DUF2130 domain-containing protein
CPL0005	HG LR	AEP_RS10655	MCP four helix bundle domain-containing protein
CPL0006	HG LR	AEP_RS04395	lon
CPL0008	HG LR	AEP_RS19530	dienelactone hydrolase family protein
CPL0012	LG LR	AEP_RS05845	Glu/Leu/Phe/Val dehydrogenase
CPL0017	HG HR	none	J23100 control sequence
CPL0021	HG HR	AEP_RS08710	ABC transporter permease
CPL0022	HG HR	AEP_RS05045	dnaK
CPL0025	HG HR	AEP_RS11205	GNAT family N-acetyltransferase
CPL0055	LG HR	AEP_RS15400	AMP-binding protein
CPL0065	HG LR	AEP_RS13215	DNA polymerase III subunit beta
CPL0066	HG LR	AEP_RS07810	ribose-phosphate pyrophosphokinase
CPL0067	HG LR	AEP_RS20820	hypothetical protein
CPL0068	HG LR	AEP_RS07885	ABC transporter substrate-binding protein
CPL0069	HG LR	AEP_RS14715	rpoA
CPL0070	HG LR	AEP_RS10515	outer membrane beta-barrel protein
CPL0071	HG LR	AEP_RS12015	PhnD/SsuA/transferrin family substrate-bindingprotein
CPL0072	HG LR	AEP_RS05725	transporter substrate-binding domain-containingprotein
CPL0073	HG LR	AEP_02507	class I SAM-dependent methyltransferase
CPL0074	HG LR	AEP_RS01250	enoyl-CoA hydratase/isomerase family protein
CPL0075	HG LR	AEP_RS11090	atpE
CPL0077	HG LR	AEP_RS14265	mnmA
CPL0079	HG LR	AEP_RS01580	ferredoxin family protein
CPL0080	HG LR	AEP_RS14850	hypothetical protein
CPL0081	LG LR	AEP_RS02305	Com family DNA-binding transcriptionalregulator
CPL0083	LG LR	AEP_RS07815	50S ribosomal protein L25/general stress proteinCtc
CPL0095	HG HR	AEP_RS11420	rpsL
CPL0106	HG HR	AEP_RS17635	GTP cyclohydrolase I
CPL0109	HG HR	AEP_RS01090	ndk
CPL0112	HG HR	AEP_RS09225	erpA
CPL0114	HG HR	AEP_RS05585	eno

### Sheet: all positive hits
strain ID	sorted bin	promoter	AEP nr
CPL0001	HG LR	flgM	AEP_RS09965
CPL0002	HG LR	hypothetical protein	AEP_RS14945
CPL0003	HG LR	hypothetical protein	AEP_RS06545
CPL0004	HG LR	DUF2130 domain-containing protein	AEP_RS13605
CPL0005	HG LR	MCP four helix bundle domain-containing protein	AEP_RS10655
CPL0006	HG LR	lon	AEP_RS04395
CPL0007	HG LR	MCP four helix bundle domain-containing protein	AEP_RS10655
CPL0008	HG LR	dienelactone hydrolase family protein	AEP_RS19530
CPL0009	LGLR	hypothetical protein	AEP_RS06545
CPL0010	LGLR	hypothetical protein	AEP_RS06545
CPL0011	LGLR	lon	AEP_RS04395
CPL0012	LGLR	Glu/Leu/Phe/Val dehydrogenase	AEP_RS05845
CPL0013	LGLR	Glu/Leu/Phe/Val dehydrogenase	AEP_RS05845
CPL0014	LGLR	Glu/Leu/Phe/Val dehydrogenase	AEP_RS05845
CPL0015	LGLR	hypothetical protein	AEP_RS06545
CPL0016	LGLR	hypothetical protein	AEP_RS06545
CPL0017	HGHR	J23100 control	J23100 control
CPL0018	HGHR	Glu/Leu/Phe/Val dehydrogenase	AEP_RS05845
CPL0019	HGHR	J23100 control	J23100 control
CPL0020	HGHR	J23100 control	J23100 control
CPL0021	HGHR	ABC transporter permease	AEP_RS08710
CPL0022	HGHR	dnaK	AEP_RS05045
CPL0023	HGHR	J23100 control	J23100 control
CPL0024	HGHR	J23100 control	J23100 control
CPL0025	HGHR	GNAT family N-acetyltransferase	AEP_RS11205
CPL0026	HGHR	J23100 control	J23100 control
CPL0027	HGHR	dnaK	AEP_RS05045
CPL0028	HGHR	GNAT family N-acetyltransferase	AEP_RS11205
CPL0029	HGHR	J23100 control	J23100 control
CPL0030	HGHR	J23100 control	J23100 control
CPL0031	HGHR	J23100 control	J23100 control
CPL0032	HGHR	J23100 control	J23100 control
CPL0033	HGHR	J23100 control	J23100 control
CPL0034	HGHR	J23100 control	J23100 control
CPL0035	HGHR	J23100 control	J23100 control
CPL0036	HGHR	J23100 control	J23100 control
CPL0037	HGHR	J23100 control	J23100 control
CPL0038	HGHR	dnaK	AEP_RS05045
CPL0039	HGHR	J23100 control	J23100 control
CPL0040	HGHR	J23100 control	J23100 control
CPL0041	HGHR	J23100 control	J23100 control
CPL0042	HGHR	J23100 control	J23100 control
CPL0043	HGHR	J23100 control	J23100 control
CPL0044	HGHR	J23100 control	J23100 control
CPL0045	HGHR	J23100 control	J23100 control
CPL0046	HGHR	J23100 control	J23100 control
CPL0047	HGHR	J23100 control	J23100 control
CPL0048	HGHR	GNAT family N-acetyltransferase	AEP_RS11205
CPL0049	HGHR	J23100 control	J23100 control
CPL0050	HGHR	Glu/Leu/Phe/Val dehydrogenase	AEP_RS05845
CPL0051	HGHR	J23100 control	J23100 control
CPL0052	HGHR	J23100 control	J23100 control
CPL0053	LGHR	J23100 control	J23100 control
CPL0054	LGHR	J23100 control	J23100 control
CPL0055	LGHR	AMP-binding protein	AEP_RS15400
CPL0056	LGHR	J23100 control	J23100 control
CPL0057	LGHR	GNAT family N-acetyltransferase	AEP_RS11205
CPL0058	LGHR	J23100 control	J23100 control
CPL0059	LGHR	J23100 control	J23100 control
CPL0060	LGHR	J23100 control	J23100 control
CPL0061	LGHR	J23100 control	J23100 control
CPL0062	LGHR	J23100 control	J23100 control
CPL0063	LGHR	J23100 control	J23100 control
CPL0064	LGHR	J23100 control	J23100 control
CPL0065	HG LR	DNA polymerase III subunit beta	AEP_RS13215
CPL0066	HG LR	ribose-phosphate pyrophosphokinase	AEP_RS07810
CPL0067	HG LR	hypothetical protein	AEP_RS20820
CPL0068	HG LR	ABC transporter substrate-binding protein	AEP_RS07885
CPL0069	HG LR	rpoA	AEP_RS14715
CPL0070	HG LR	outer membrane beta-barrel protein	AEP_RS10515
CPL0071	HG LR	PhnD/SsuA/transferrin family substrate-bindingprotein	AEP_RS12015
CPL0072	HG LR	transporter substrate-binding domain-containingprotein	AEP_RS05725
CPL0073	HG LR	class I SAM-dependent methyltransferase	AEP_02507
CPL0074	HG LR	enoyl-CoA hydratase/isomerase family protein	AEP_RS01250
CPL0075	HG LR	atpE	AEP_RS11090
CPL0076	HG LR	hypothetical protein	AEP_RS06545
CPL0077	HG LR	mnmA	AEP_RS14265
CPL0078	HG LR	atpE	AEP_RS11090
CPL0079	HG LR	ferredoxin family protein	AEP_RS01580
CPL0080	HG LR	hypothetical protein	AEP_RS14850
CPL0081	LGLR	Com family DNA-binding transcriptionalregulator	AEP_RS02305
CPL0082	LGLR	flgM	AEP_RS09965
CPL0083	LGLR	50S ribosomal protein L25/general stress proteinCtc	AEP_RS07815
CPL0084	HGHR	GNAT family N-acetyltransferase	AEP_RS11205
CPL0085	HGHR	GNAT family N-acetyltransferase	AEP_RS11205
CPL0086	HGHR	J23100 control	J23100 control
CPL0087	HGHR	J23100 control	J23100 control
CPL0088	HGHR	dnaK	AEP_RS05045
CPL0089	HGHR	lon	AEP_RS04395
CPL0090	HGHR	GNAT family N-acetyltransferase	AEP_RS11205
CPL0091	HGHR	J23100 control	J23100 control
CPL0092	HGHR	GNAT family N-acetyltransferase	AEP_RS11205
CPL0093	HGHR	hypothetical protein	AEP_RS06545
CPL0094	HGHR	J23100 control	J23100 control
CPL0095	HGHR	rpsL	AEP_RS11420
CPL0096	HGHR	J23100 control	J23100 control
CPL0097	HGHR	J23100 control	J23100 control
CPL0098	HGHR	J23100 control	J23100 control
CPL0099	HGHR	J23100 control	J23100 control
CPL0100	HGHR	rpsL	AEP_RS11420
CPL0101	HGHR	GNAT family N-acetyltransferase	AEP_RS11205
CPL0102	HGHR	hypothetical protein	AEP_RS14945
CPL0103	HGHR	MCP four helix bundle domain-containing protein	AEP_RS10655
CPL0104	HGHR	MCP four helix bundle domain-containing protein	AEP_RS10655
CPL0105	HGHR	J23100 control	J23100 control
CPL0106	HGHR	GTP cyclohydrolase I	AEP_RS17635
CPL0107	HGHR	lon	AEP_RS04395
CPL0108	HGHR	hypothetical protein	AEP_RS06545
CPL0109	HGHR	ndk	AEP_RS01090
CPL0110	HGHR	lon	AEP_RS04395
CPL0111	HGHR	J23100 control	J23100 control
CPL0112	HGHR	erpA	AEP_RS09225
CPL0113	HGHR	lon	AEP_RS04395
CPL0114	HGHR	eno	AEP_RS05585
CPL0115	HGHR	J23100 control	J23100 control
CPL0116	HGHR	J23100 control	J23100 control
CPL0117	HGHR	hypothetical protein	AEP_RS06545
CPL0118	HGHR	dnaK	AEP_RS05045
CPL0119	HGHR	GNAT family N-acetyltransferase	AEP_RS11205
CPL0120	HGHR	GNAT family N-acetyltransferase	AEP_RS11205
CPL0121	HGHR	lon	AEP_RS04395
CPL0122	HGHR	rpsL	AEP_RS11420
CPL0123	HGHR	lon	AEP_RS04395
CPL0124	LGHR	J23100 control	J23100 control
CPL0125	LGHR	J23100 control	J23100 control
CPL0126	LGHR	J23100 control	J23100 control
CPL0127	LGHR	J23100 control	J23100 control
CPL0128	LGHR	J23100 control	J23100 control
